# Detailed profiling with MaChIAto reveals various genomic and epigenomic features affecting the efficacy of knock-out, short homology-based knock-in and Prime Editing

**DOI:** 10.1101/2022.06.27.496697

**Authors:** Kazuki Nakamae, Mitsumasa Takenaga, Shota Nakade, Akinori Awazu, Naoaki Sakamoto, Takashi Yamamoto, Tetsushi Sakuma

## Abstract

Highly efficient gene knock-out and knock-in have been achieved by harnessing CRISPR-Cas9 and its advanced technologies such as Prime Editor. In addition, various bioinformatics resources have become available to quantify and qualify the efficiency and accuracy of CRISPR edits, which significantly increased the user-friendliness of the general next-generation sequencing (NGS) analysis in the context of genome editing. However, there is no specialized and integrated software for investigating the preference in the genomic context involved in the efficiency and accuracy of genome editing using CRISPR-Cas9 and beyond. Here, we address this issue by establishing a novel analysis platform of NGS data for profiling the outcome of template-free knock- out and short homology-based editing, named MaChIAto (**M**icrohomology- **a**ssociated **Ch**romosomal **I**ntegration/editing **A**nalysis **to**ols) (https://github.com/KazukiNakamae/MaChIAto). MaChIAto accommodates the classification and profiling of the NGS reads to uncover the tendency of the corresponding method of genome editing. In the profiling function, MaChIAto can summarize the mutation patterns along with the editing efficiency, and > 70 kinds of feature analysis, e.g., correlation analysis with thermodynamics and secondary structure parameters, are available. Additionally, the classifying function of MaChIAto is based on, but much stricter than, that of the existing tool, which is achieved by implementing a novel method of parameter adaptation utilizing Bayesian optimization. To demonstrate the functionality of MaChIAto, we analyzed the NGS data of knock- out, short homology-based knock-in, and Prime Editing. We confirmed that some features of (epi-)genomic context affected the efficiency and accuracy. These results show that MaChIAto is a helpful tool for understanding the best design for CRISPR edits. More importantly, it is the first tool for discovering features in the short homology-based knock-in outcomes. MaChIAto would help researchers profile editing data and generate prediction models for CRISPR edits, further contributing to revealing a “black box” process to produce a variety of CRISPR and Prime Editing outcomes.
