## Supplementary Table 2 for "Detailed profiling with MaChIAto reveals various genomic and epigenomic features affecting the efficacy of knock-out, short homology-based knock-in and Prime Editing"

### Sheet: sgRNA template
	Sence Oligonucleotide			Anti-sence Oligonucleotide
	Name	Sequence (5'->3')		Name	Sequence (5'->3')
	CCRL2_s	CACCGTGTAGGGCGCCCACATCAGA		CCRL2_as	AAACTCTGATGTGGGCGCCCTACAC
	CLK3_s	CACCGATACCTTGTGCTCATTGTAG		CLK3_as	AAACCTACAATGAGCACAAGGTATC
	CYTH3_s	CACCGAGACATTCGTCGAAGAAAAA		CYTH3_as	AAACTTTTTCTTCGACGAATGTCTC
	DBF4B_s	CACCGTTCACGGAAACCCGTTGACT		DBF4B_as	AAACAGTCAACGGGTTTCCGTGAAC
	EML2_s	CACCGTGCCGCCCCACGTGCGCATC		EML2_as	AAACGATGCGCACGTGGGGCGGCAC
	FBXO10_s	CACCGCCGAGTGCCGCCATCCCAAT		FBXO10_as	AAACATTGGGATGGCGGCACTCGGC
	MS4A3_s	CACCGTATCCCTGCTACAACAGACA		MS4A3_as	AAACTGTCTGTTGTAGCAGGGATAC
	NDP_s	CACCGATTGCATTCCTCGCAGTGAC		NDP_as	AAACGTCACTGCGAGGAATGCAATC
	PDX1_s	CACCGTGTGGCGACGCGCTAAGGCC		PDX1_as	AAACGGCCTTAGCGCGTCGCCACAC
	SIM2_s	CACCGATGCGCGCCGTCTTCCCCGA		SIM2_as	AAACTCGGGGAAGACGGCGCGCATC
	SLC25A46_s	CACCGTTTCTATAGCCTAACTTACG		SLC25A46_as	AAACCGTAAGTTAGGCTATAGAAAC
	SLC5A9_s	CACCGTTCCACTCGAAGCCACCTA		SLC5A9_as	AAACTAGGTGGCTTCGAGTGGAAC
	ID1_s	CACCGTGCTGAGCGGAGCCCGGAC		ID1_as	AAACGTCCGGGCTCCGCTCAGCAC
	AAVS1_s	CACCGACCCCACAGTGGGGCCACTA		AAVS1_as	AAACTAGTGGCCCCACTGTGGGGTC
	ATP5B_s	CACCGTGAAGAGCATTCATCGTGAG		ATP5B_as	AAACCTCACGATGAATGCTCTTCAC
	RPL11_s	CACCGCGGGAATTTATTTGCCAGGA		RPL11_as	AAACTCCTGGCAAATAAATTCCCGC
	ACOX2_s	CACCGTAGTCCAGGACCTTTGCCTC		ACOX2_as	AAACGAGGCAAAGGTCCTGGACTAC
	ADAMTS16_s	CACCGTGGATGAAGCCCCGCGCGCG		ADAMTS16_as	AAACCGCGCGCGGGGCTTCATCCAC
	ARID1B_s	CACCGTCCGACCCTGGATGCCAAT		ARID1B_as	AAACATTGGCATCCAGGGTCGGAC
	ARRB1_s	CACCGTCGCGGACCATGGGCGACAA		ARRB1_as	AAACTTGTCGCCCATGGTCCGCGAC
	C2orf78_s	CACCGTCTAGCACAACTATGTTGTC		C2orf78_as	AAACGACAACATAGTTGTGCTAGAC
	C8orf86_s	CACCGACAAGCAAGCCGTGCTTTC		C8orf86_as	AAACGAAAGCACGGCTTGCTTGTC
	CD40LG_s	CACCGCTTATCCTTACTGAACTGTG		CD40LG_as	AAACCACAGTTCAGTAAGGATAAGC
	CHRNA7_s	CACCGGTCAAGAACTACAATCCCT		CHRNA7_as	AAACAGGGATTGTAGTTCTTGACC
	CLRN2_s	CACCGTACCGGGCAGTCAGCGGTCC		CLRN2_as	AAACGGACCGCTGACTGCCCGGTAC
	CYP2C19_s	CACCGAACGCATGGTGGTGCTGCA		CYP2C19_as	AAACTGCAGCACCACCATGCGTTC
	DAAM1_s	CACCGATCAACAATACCTCGATAGA		DAAM1_as	AAACTCTATCGAGGTATTGTTGATC
	DSCR4_s	CACCGAAACGATGTTGCAGACTTT		DSCR4_as	AAACAAAGTCTGCAACATCGTTTC
	FAM98C_s	CACCGCACTTTCATGGAGGCGGTGA		FAM98C_as	AAACTCACCGCCTCCATGAAAGTGC
	FOXF1_s	CACCGGAGCCGCACGCCGTCTACT		FOXF1_as	AAACAGTAGACGGCGTGCGGCTCC
	GLI4_s	CACCGCTCTCCCAGCCGTCCGACC		GLI4_as	AAACGGTCGGACGGCTGGGAGAGC
	GPSM1_s	CACCGAAGAAGTCCTCGTCCGGCA		GPSM1_as	AAACTGCCGGACGAGGACTTCTTC
	KBTBD2_s	CACCGTGTAGGGCCATGTTTATGAG		KBTBD2_as	AAACCTCATAAACATGGCCCTACAC
	KIAA0100_s	CACCGCTGCAGGCGGAGCTAAAGAT		KIAA0100_as	AAACATCTTTAGCTCCGCCTGCAGC
	KLRC3_s	CACCGACCTCGGCAGTGAGCTTTTC		KLRC3_as	AAACGAAAAGCTCACTGCCGAGGTC
	LDB3_s	CACCGTCTGTGTTGACGCCGTCAA		LDB3_as	AAACTTGACGGCGTCAACACAGAC
	LGR6_s	CACCGCGCCGCGCTGTGCGCTTCC		LGR6_as	AAACGGAAGCGCACAGCGCGGCGC
	LHFP_s	CACCGAAGTGTAGCCACAAGTCTGC		LHFP_as	AAACGCAGACTTGTGGCTACACTTC
	MIA2_s	CACCGCGTTCACAGAATCCTTCTTC		MIA2_as	AAACGAAGAAGGATTCTGTGAACGC
	PQLC1_s	CACCGCGTTGAGCTCGTTGGCCACA		PQLC1_as	AAACTGTGGCCAACGAGCTCAACGC
	PRR3_s	CACCGGTAGAGGCCCAATTCGGAG		PRR3_as	AAACCTCCGAATTGGGCCTCTACC
	PTPN1_s	CACCGATGTAGTTTAATCCGACTA		PTPN1_as	AAACTAGTCGGATTAAACTACATC
	RAPGEF3_s	CACCGCAGGACTGACCGAGTTGGAG		RAPGEF3_as	AAACCTCCAACTCGGTCAGTCCTGC
	RHDBL1_s	CACCGTGCCCGCTGTCCGTTAGCAA		RHDBL1_as	AAACTTGCTAACGGACAGCGGGCAC
	RTN4R_s	CACCGTTGCCCGGCGGGCTGTCAC		RTN4R_as	AAACGTGACAGCCCGCCGGGCAAC
	SERPINB5_s	CACCGCATGTTCATCCTACTACCCA		SERPINB5_as	AAACTGGGTAGTAGGATGAACATGC
	TIGD2_s	CACCGTTGGGGAAACGTAAGCGTG		TIGD2_as	AAACCACGCTTACGTTTCCCCAAC
	WDR92_s	CACCGTTGGTGGAAACCTTCATATA		WDR92_as	AAACTATATGAAGGTTTCCACCAAC
	WFDC2_s	CACCGAGCCCGCGCTGCAGCACTTG		WFDC2_as	AAACCAAGTGCTGCAGCGCGGGCTC
	ZBED4_s	CACCGCGCGCTGGCCGTCAGATTTT		ZBED4_as	AAACAAAATCTGACGGCCAGCGCGC

### Sheet: primer for cloning
Usage	Name	Sequence
For Gibson Assembly	5PD_R	CAAACACGTACGCGTACGATGCTATGTAACGC
	3PD_F	TCTAGAATGCTGATGGGCTAGCAAAATCAGCCTC
	CCRL2_5PD_F	ACGCGTACGTGTTTGGAGTGGACAGGAAAAATGCAATATTGTAGGGCGCCCACATCGACTATAAGGACCACGACGGAGACTACAAGGATC
	CCRL2_3PD_R	CATCAGCATTCTAGAGCATCGTACGCGTACGTGTTTGGTTTTCAAGCTTGTTTTTGCCATAATGGTAGTCTTCCTTCTCTTATCGTCATCGTCTTTGTAATCAATATCATGATC
	CLK3_5PD_F	ACGCGTACGTGTTTGGGGGCCTCACCCTTACCCCCACCAATACCTTGTGCTCATTGGACTATAAGGACCACGACGGAGACTACAAGGATC
	CLK3_3PD_R	CATCAGCATTCTAGAGCATCGTACGCGTACGTGTTTGGAGAACATCCTGTTTGTGAATTCTGAGTTTGAAACCCTCTACTTATCGTCATCGTCTTTGTAATCAATATCATGATC
	CYTH3_5PD_F	ACGCGTACGTGTTTGGTTAGAAGAGAGAGAAGAACTTCTAGACATTCGTCGAAGAAGACTATAAGGACCACGACGGAGACTACAAGGATC
	CYTH3_3PD_R	CATCAGCATTCTAGAGCATCGTACGCGTACGTGTTTGGTTTTTTTTTTTTACCTCAATGTCATCAATAAGTTCCTTTTCTTATCGTCATCGTCTTTGTAATCAATATCATGATC
	DBF4B_5PD_F	ACGCGTACGTGTTTGGCCAAAAGGCAGCCACCCCAGGCCTTCACGGAAACCCGTTGGACTATAAGGACCACGACGGAGACTACAAGGATC
	DBF4B_3PD_R	CATCAGCATTCTAGAGCATCGTACGCGTACGTGTTTGGTTACACAGCATACCTTTCCTACATGAGGTTCTTACCGAGTCTTATCGTCATCGTCTTTGTAATCAATATCATGATC
	EML2_5PD_F	ACGCGTACGTGTTTGGAAGCCTCTCTTCCCTGCAGCCGCTGCCGCCCCACGTGCGCGACTATAAGGACCACGACGGAGACTACAAGGATC
	EML2_3PD_R	CATCAGCATTCTAGAGCATCGTACGCGTACGTGTTTGGCCAGCACGTGTAAGGTGGAGAGGGAAACTGAGTCCCAGATCTTATCGTCATCGTCTTTGTAATCAATATCATGATC
	FBXO10_5PD_F	ACGCGTACGTGTTTGGGCGGCAGCTGTGTCTGGGTTGCACCGAGTGCCGCCATCCCGACTATAAGGACCACGACGGAGACTACAAGGATC
	FBXO10_3PD_R	CATCAGCATTCTAGAGCATCGTACGCGTACGTGTTTGGTCCAAGACTCAGGCTCCACATCTGGCTGGTTGGGCCAATTCTTATCGTCATCGTCTTTGTAATCAATATCATGATC
	MS4A3_5PD_F	ACGCGTACGTGTTTGGCTTACCCATGTTCTTGTGGGTTTTATCCCTGCTACAACAGGACTATAAGGACCACGACGGAGACTACAAGGATC
	MS4A3_3PD_R	CATCAGCATTCTAGAGCATCGTACGCGTACGTGTTTGGCTTCCTATTTTCAAACAGTTCTGTAGTTCAGGAACCTTGTCTTATCGTCATCGTCTTTGTAATCAATATCATGATC
	NDP_5PD_F	ACGCGTACGTGTTTGGACACACAGCAGCGGGCCTCAGGAATTGCATTCCTCGCAGTGACTATAAGGACCACGACGGAGACTACAAGGATC
	NDP_3PD_R	CATCAGCATTCTAGAGCATCGTACGCGTACGTGTTTGGATGCGACTCACTGCCACCTACCGGTACATCCTCTCCTGTCCTTATCGTCATCGTCTTTGTAATCAATATCATGATC
	PDX1_5PD_F	ACGCGTACGTGTTTGGGCCGAGGCGCGACGCTGGAGGGCTGTGGCGACGCGCTAAGGACTATAAGGACCACGACGGAGACTACAAGGATC
	PDX1_3PD_R	CATCAGCATTCTAGAGCATCGTACGCGTACGTGTTTGGTGCCCCCGTTGCCGCCCGAGAGGGCCGCCTGCCGCCTGGCCTTATCGTCATCGTCTTTGTAATCAATATCATGATC
	SIM2_5PD_F	ACGCGTACGTGTTTGGGCCTCACCACGAGCTACCTGAAGATGCGCGCCGTCTTCCCGACTATAAGGACCACGACGGAGACTACAAGGATC
	SIM2_3PD_R	CATCAGCATTCTAGAGCATCGTACGCGTACGTGTTTGGCCCCAGCGTCCCCGGCCGCCCACCTGAGGCCTCACCTTCGCTTATCGTCATCGTCTTTGTAATCAATATCATGATC
	SLC25A46_5PD_F	ACGCGTACGTGTTTGGGTATACTGATAAATTTGTTTTAATTTCTATAGCCTAACTTGACTATAAGGACCACGACGGAGACTACAAGGATC
	SLC25A46_3PD_R	CATCAGCATTCTAGAGCATCGTACGCGTACGTGTTTGGTCAATCAGACTTGCTGAATAAAAAGGCATTGCCACCACGTCTTATCGTCATCGTCTTTGTAATCAATATCATGATC
	SLC5A9_5PD_F	ACGCGTACGTGTTTGGAGAAACCAGGCCAGCTTCCTTACGTTCCACTCGAAGCCACGACTATAAGGACCACGACGGAGACTACAAGGATC
	SLC5A9_3PD_R	CATCAGCATTCTAGAGCATCGTACGCGTACGTGTTTGGGGCCTGGCTGGGACAGGGGCTGCCGGAGGCCTTGCCGTAGCTTATCGTCATCGTCTTTGTAATCAATATCATGATC
	ID1_5PD_F	ACGCGTACGTGTTTGGGGGCGCTGATCTCGCCGTTGAGGGTGCTGAGCGGAGCCCGGACTATAAGGACCACGACGGAGACTACAAGGATC
	ID1_3PD_R	CATCAGCATTCTAGAGCATCGTACGCGTACGTGTTTGGATCCGAAGTTGGAACCCCCGGGGGCCGAGGGCTGCCGGTCCTTATCGTCATCGTCTTTGTAATCAATATCATGATC
	AAVS1_5PD_F	ACGCGTACGTGTTTGGGGGTACTTTTATCTGTCCCCTCCACCCCACAGTGGGGCCAGACTATAAGGACCACGACGGAGACTACAAGGATC
	AAVS1_3PD_R	CATCAGCATTCTAGAGCATCGTACGCGTACGTGTTTGGCCTAAGGATGGGGCTTTTCTGTCACCAATCCTGTCCCTAGCTTATCGTCATCGTCTTTGTAATCAATATCATGATC
	ATP5B_5PD_F	ACGCGTACGTGTTTGGGTGGCAAAAGCTGATAAGCTGGCTGAAGAGCATTCATCGTGACTATAAGGACCACGACGGAGACTACAAGGATC
	ATP5B_3PD_R	CATCAGCATTCTAGAGCATCGTACGCGTACGTGTTTGGGGGGCAAGGAGAGAGACAGTACAGAGGACAAAGACCCCTCCTTATCGTCATCGTCTTTGTAATCAATATCATGATC
	RPL11_5PD_F	ACGCGTACGTGTTTGGTTTATTGCTCTTTTGGATAGAAACGGGAATTTATTTGCCAGACTATAAGGACCACGACGGAGACTACAAGGATC
	RPL11_3PD_R	CATCAGCATTCTAGAGCATCGTACGCGTACGTGTTTGGTTAAATCTCTTCTCTTTCAGTATGATGGGATCATCCTTCCCTTATCGTCATCGTCTTTGTAATCAATATCATGATC
	ACOX2_5PD_F	ACGCGTACGTGTTTGGAGAGTTTCTGCTGTTGTGTCTGGTAGTCCAGGACCTTTGCGACTATAAGGACCACGACGGAGACTACAAGGATC
	ADAMTS16_5PD_F	ACGCGTACGTGTTTGGCCCCTAGCCCCTCGGAGCGCTCCTGGATGAAGCCCCGCGCGACTATAAGGACCACGACGGAGACTACAAGGATC
	ARID1B_5PD_F	ACGCGTACGTGTTTGGGCATTCCGGCCATGGCCCCGGGAGTCCGACCCTGGATGCCGACTATAAGGACCACGACGGAGACTACAAGGATC
	ARRB1_5PD_F	ACGCGTACGTGTTTGGCGCCGCGGACCTCCCTGCGACCGTCGCGGACCATGGGCGAGACTATAAGGACCACGACGGAGACTACAAGGATC
	C2orf78_5PD_F	ACGCGTACGTGTTTGGGCAGTGCCTACCTTTACCAACATTCTAGCACAACTATGTTGACTATAAGGACCACGACGGAGACTACAAGGATC
	C8orf86_5PD_F	ACGCGTACGTGTTTGGCTGAATTAGAAACCCTGGGGTGGGACAAGCAAGCCGTGCTGACTATAAGGACCACGACGGAGACTACAAGGATC
	CD40LG_5PD_F	ACGCGTACGTGTTTGGAGATGCAACACAGGAGAAAGATCCTTATCCTTACTGAACTGACTATAAGGACCACGACGGAGACTACAAGGATC
	CHRNA7_5PD_F	ACGCGTACGTGTTTGGCAGAGGAAGCTTTACAAGGAGCTGGTCAAGAACTACAATCGACTATAAGGACCACGACGGAGACTACAAGGATC
	CLRN2_5PD_F	ACGCGTACGTGTTTGGTTCTTAACATGATCCAGGTCCCGTACCGGGCAGTCAGCGGGACTATAAGGACCACGACGGAGACTACAAGGATC
	CYP2C19_5PD_F	ACGCGTACGTGTTTGGTGTTCACTCTGTATTTTGGCCTGGAACGCATGGTGGTGCTGACTATAAGGACCACGACGGAGACTACAAGGATC
	DAAM1_5PD_F	ACGCGTACGTGTTTGGCCTACTAGAAATGTTTATTCAACATCAACAATACCTCGATGACTATAAGGACCACGACGGAGACTACAAGGATC
	DSCR4_5PD_F	ACGCGTACGTGTTTGGCTGGCAGGCTGAAACTCAGGCAGGAAACGATGTTGCAGACGACTATAAGGACCACGACGGAGACTACAAGGATC
	FAM98C_5PD_F	ACGCGTACGTGTTTGGCGCCAGGGGGCGCGCCGAGACCACACTTTCATGGAGGCGGGACTATAAGGACCACGACGGAGACTACAAGGATC
	FOXF1_5PD_F	ACGCGTACGTGTTTGGCCCACCGGCGCCGGTGGGGTCATGGAGCCGCACGCCGTCTGACTATAAGGACCACGACGGAGACTACAAGGATC
	GLI4_5PD_F	ACGCGTACGTGTTTGGTCCCCTGGCTCCAGCCCTAAGGTGCTCTCCCAGCCGTCCGGACTATAAGGACCACGACGGAGACTACAAGGATC
	GPSM1_5PD_F	ACGCGTACGTGTTTGGGCCTGCACCCTCTGAATGAGGCTGAAGAAGTCCTCGTCCGGACTATAAGGACCACGACGGAGACTACAAGGATC
	KBTBD2_5PD_F	ACGCGTACGTGTTTGGAACTTTGTTTTCTTCATCTCCCCTGTAGGGCCATGTTTATGACTATAAGGACCACGACGGAGACTACAAGGATC
	KIAA0100_5PD_F	ACGCGTACGTGTTTGGCCACCAAGTGGTGTCAGCGGAAGCTGCAGGCGGAGCTAAAGACTATAAGGACCACGACGGAGACTACAAGGATC
	KLRC3_5PD_F	ACGCGTACGTGTTTGGGGACAATGCAAATGATTCCTAGGACCTCGGCAGTGAGCTTGACTATAAGGACCACGACGGAGACTACAAGGATC
	LDB3_5PD_F	ACGCGTACGTGTTTGGTGGGCTTCCAGGTGGGTCATGGTGTCTGTGTTGACGCCGTGACTATAAGGACCACGACGGAGACTACAAGGATC
	LGR6_5PD_F	ACGCGTACGTGTTTGGGGGGCTCCGGGCGCTATGGCTTTGCGCCGCGCTGTGCGCTGACTATAAGGACCACGACGGAGACTACAAGGATC
	LHFP_5PD_F	ACGCGTACGTGTTTGGCTTACCCAGGTCAAACTGGCCAGAAGTGTAGCCACAAGTCGACTATAAGGACCACGACGGAGACTACAAGGATC
	MIA2_5PD_F	ACGCGTACGTGTTTGGTGTTTTAGCATGGCAAAATTTGGCGTTCACAGAATCCTTCGACTATAAGGACCACGACGGAGACTACAAGGATC
	PQLC1_5PD_F	ACGCGTACGTGTTTGGACCTGTAAAGGAGCGGCGCCTGGCGTTGAGCTCGTTGGCCGACTATAAGGACCACGACGGAGACTACAAGGATC
	PRR3_5PD_F	ACGCGTACGTGTTTGGTGAGTCTCCCACCTCCTCCTTGGGGTAGAGGCCCAATTCGGACTATAAGGACCACGACGGAGACTACAAGGATC
	PTPN1_5PD_F	ACGCGTACGTGTTTGGGTTGATATAGTCATTATCTTCTTGATGTAGTTTAATCCGAGACTATAAGGACCACGACGGAGACTACAAGGATC
	RAPGEF3_5PD_F	ACGCGTACGTGTTTGGGTACGGGGCAGGGCTGGGAGGGGCAGGACTGACCGAGTTGGACTATAAGGACCACGACGGAGACTACAAGGATC
	RHDBL1_5PD_F	ACGCGTACGTGTTTGGTCCAGCGGCCCGTCCCGGGGCAGTGCCCGCTGTCCGTTAGGACTATAAGGACCACGACGGAGACTACAAGGATC
	RTN4R_5PD_F	ACGCGTACGTGTTTGGTTGATGTGCCGTGGGCCAGAGCCGTTGCCCGGCGGGCTGTGACTATAAGGACCACGACGGAGACTACAAGGATC
	SERPINB5_5PD_F	ACGCGTACGTGTTTGGCCTTTTCAAAATAAGCATCTCAGCATGTTCATCCTACTACGACTATAAGGACCACGACGGAGACTACAAGGATC
	TIGD2_5PD_F	ACGCGTACGTGTTTGGCTAAAATATTAGACACTTAAAATGTTGGGGAAACGTAAGCGACTATAAGGACCACGACGGAGACTACAAGGATC
	WDR92_5PD_F	ACGCGTACGTGTTTGGGAGATATTTAGCTACTGGAGATTTTGGTGGAAACCTTCATGACTATAAGGACCACGACGGAGACTACAAGGATC
	WFDC2_5PD_F	ACGCGTACGTGTTTGGGGGCAGAGAGCAGAAGGTGGCACAGCCCGCGCTGCAGCACGACTATAAGGACCACGACGGAGACTACAAGGATC
	ZBED4_5PD_F	ACGCGTACGTGTTTGGAAGGCGTCCTGGCCGGGGCTGTCCGCGCTGGCCGTCAGATGACTATAAGGACCACGACGGAGACTACAAGGATC
	ACOX2_3PD_R	CATCAGCATTCTAGAGCATCGTACGCGTACGTGTTTGGATCTAAATCTTCTGGTTCTTTTCCCTTCAGTGACCCAGAGCTTATCGTCATCGTCTTTGTAATCAATATCATGATC
	ADAMTS16_3PD_R	CATCAGCATTCTAGAGCATCGTACGCGTACGTGTTTGGCAACAGCATCCACAGCGCCGCCAAGCCCCGCCATCCGCGCCTTATCGTCATCGTCTTTGTAATCAATATCATGATC
	ARID1B_3PD_R	CATCAGCATTCTAGAGCATCGTACGCGTACGTGTTTGGAGGTTCCTATGGCCCTCCAGGCCCACAGCGGTATCCAATTCTTATCGTCATCGTCTTTGTAATCAATATCATGATC
	ARRB1_3PD_R	CATCAGCATTCTAGAGCATCGTACGCGTACGTGTTTGGCCCCGCCGGGCGGCCGCCCTGCACTCACCGGGTCCCTTTGCTTATCGTCATCGTCTTTGTAATCAATATCATGATC
	C2orf78_3PD_R	CATCAGCATTCTAGAGCATCGTACGCGTACGTGTTTGGAGCTGAAGTACAGATATGGCTCTGGCCAGTAACCCCAGACCTTATCGTCATCGTCTTTGTAATCAATATCATGATC
	C8orf86_3PD_R	CATCAGCATTCTAGAGCATCGTACGCGTACGTGTTTGGTTAAACTTCAGCACACACCAGAATCACCTGTGCCCCAGAACTTATCGTCATCGTCTTTGTAATCAATATCATGATC
	CD40LG_3PD_R	CATCAGCATTCTAGAGCATCGTACGCGTACGTGTTTGGACCTTCACAAAGCCTTCAAACTGGCTTTTAATCTCCTCACCTTATCGTCATCGTCTTTGTAATCAATATCATGATC
	CHRNA7_3PD_R	CATCAGCATTCTAGAGCATCGTACGCGTACGTGTTTGGGTGAGTGGTTGCGAGTCATTGGCCACGGGCCTCTCCAAGGCTTATCGTCATCGTCTTTGTAATCAATATCATGATC
	CLRN2_3PD_R	CATCAGCATTCTAGAGCATCGTACGCGTACGTGTTTGGCTTACCTGCCAGGACATTCCATAGGCAGATGCCCCCAGGACTTATCGTCATCGTCTTTGTAATCAATATCATGATC
	CYP2C19_3PD_R	CATCAGCATTCTAGAGCATCGTACGCGTACGTGTTTGGAAGATCAATCAGGGCTTCCTTCACCACTTCATATCCATGCCTTATCGTCATCGTCTTTGTAATCAATATCATGATC
	DAAM1_3PD_R	CATCAGCATTCTAGAGCATCGTACGCGTACGTGTTTGGTGATTGATGGTCGGAGAGCTCAGAATTGCAACATCCTTCTCTTATCGTCATCGTCTTTGTAATCAATATCATGATC
	DSCR4_3PD_R	CATCAGCATTCTAGAGCATCGTACGCGTACGTGTTTGGAAAACTGAATTTTCCTAGAGAAGAAAAAATTCTGCCTAAACTTATCGTCATCGTCTTTGTAATCAATATCATGATC
	FAM98C_3PD_R	CATCAGCATTCTAGAGCATCGTACGCGTACGTGTTTGGTCCTGGGCCACCGCGGCCCCCTCCCACGCTTCCGCCTTCACTTATCGTCATCGTCTTTGTAATCAATATCATGATC
	FOXF1_3PD_R	CATCAGCATTCTAGAGCATCGTACGCGTACGTGTTTGGGCGGACGCCGAGGGCGGCCAGGCCGCCGCCGAGCCCGAGTCTTATCGTCATCGTCTTTGTAATCAATATCATGATC
	GLI4_3PD_R	CATCAGCATTCTAGAGCATCGTACGCGTACGTGTTTGGCTGCCGATCTCCACTTCCTCTACGTCTTGGAGATCCAGGTCTTATCGTCATCGTCTTTGTAATCAATATCATGATC
	GPSM1_3PD_R	CATCAGCATTCTAGAGCATCGTACGCGTACGTGTTTGGTGCCCGCCACCTGACGTACTGCCCCGGGGCCCTACCATGCCTTATCGTCATCGTCTTTGTAATCAATATCATGATC
	KBTBD2_3PD_R	CATCAGCATTCTAGAGCATCGTACGCGTACGTGTTTGGCAGGTGTACATGGGTTTGTTTGCTTTCACTTAGTCCACTCCTTATCGTCATCGTCTTTGTAATCAATATCATGATC
	KIAA0100_3PD_R	CATCAGCATTCTAGAGCATCGTACGCGTACGTGTTTGGACTGACATTCTGGATCCAAAAAAAGCGGAAGGAGCCAATCCTTATCGTCATCGTCTTTGTAATCAATATCATGATC
	KLRC3_3PD_R	CATCAGCATTCTAGAGCATCGTACGCGTACGTGTTTGGCTCTATTTCTCTCCCTGCAGGTTTACTGCCACCTCCAGAACTTATCGTCATCGTCTTTGTAATCAATATCATGATC
	LDB3_3PD_R	CATCAGCATTCTAGAGCATCGTACGCGTACGTGTTTGGCAGTCCCAGCTCAGCCAGGGTGACCTCGTGGTGGCCATTGCTTATCGTCATCGTCTTTGTAATCAATATCATGATC
	LGR6_3PD_R	CATCAGCATTCTAGAGCATCGTACGCGTACGTGTTTGGGCCCCGGGCCGGGCTGGGGGGCGCCGCCGGCCCTCCGGGACTTATCGTCATCGTCTTTGTAATCAATATCATGATC
	LHFP_3PD_R	CATCAGCATTCTAGAGCATCGTACGCGTACGTGTTTGGCCCTCTACCCCTTGGGCTGGGACAGTGAGGAAGTCCGGCACTTATCGTCATCGTCTTTGTAATCAATATCATGATC
	MIA2_3PD_R	CATCAGCATTCTAGAGCATCGTACGCGTACGTGTTTGGTTTGTACTCTCCAGACACTTTGTCAGAGAAATAGCCAGAACTTATCGTCATCGTCTTTGTAATCAATATCATGATC
	PQLC1_3PD_R	CATCAGCATTCTAGAGCATCGTACGCGTACGTGTTTGGCCATGCTGCTGATGCTGAAGCTGTGCACCGAGGTCCGTGTCTTATCGTCATCGTCTTTGTAATCAATATCATGATC
	PRR3_3PD_R	CATCAGCATTCTAGAGCATCGTACGCGTACGTGTTTGGACCACGACCATATGGGCTAGACCTGGGGCCAAGCCCTCTCCTTATCGTCATCGTCTTTGTAATCAATATCATGATC
	PTPN1_3PD_R	CATCAGCATTCTAGAGCATCGTACGCGTACGTGTTTGGTTAACCTCTGAGTTCTGGTTTGTCTTTCAGTTGACCATAGCTTATCGTCATCGTCTTTGTAATCAATATCATGATC
	RAPGEF3_3PD_R	CATCAGCATTCTAGAGCATCGTACGCGTACGTGTTTGGTTGAGGAGCTGCTGCACATCAAGGCTGTGGCCCACCTCTCCTTATCGTCATCGTCTTTGTAATCAATATCATGATC
	RHDBL1_3PD_R	CATCAGCATTCTAGAGCATCGTACGCGTACGTGTTTGGATCAGCAGCAAGCGCTCCAGCAGTTTCAAGCGGGCCATTGCTTATCGTCATCGTCTTTGTAATCAATATCATGATC
	RTN4R_3PD_R	CATCAGCATTCTAGAGCATCGTACGCGTACGTGTTTGGTCGGCAGGCAATGCGCTGAAGGGACGCGTGCCGCCCGGTGCTTATCGTCATCGTCTTTGTAATCAATATCATGATC
	SERPINB5_3PD_R	CATCAGCATTCTAGAGCATCGTACGCGTACGTGTTTGGACCTTCTCCAAGCCTGTGGACTCATCCTCCACATCCTTGGCTTATCGTCATCGTCTTTGTAATCAATATCATGATC
	TIGD2_3PD_R	CATCAGCATTCTAGAGCATCGTACGCGTACGTGTTTGGTTAATAATGTCAAGCTTGTCCTTAATTGTCAACACCACACCTTATCGTCATCGTCTTTGTAATCAATATCATGATC
	WDR92_3PD_R	CATCAGCATTCTAGAGCATCGTACGCGTACGTGTTTGGTCTCATCTGTCTGAATACTGACTAAATCATCTTACCATATCTTATCGTCATCGTCTTTGTAATCAATATCATGATC
	WFDC2_3PD_R	CATCAGCATTCTAGAGCATCGTACGCGTACGTGTTTGGAAGAGTGCGTCTCGGACAGCGAATGCGCCGACAACCTCAACTTATCGTCATCGTCTTTGTAATCAATATCATGATC
	ZBED4_3PD_R	CATCAGCATTCTAGAGCATCGTACGCGTACGTGTTTGGAGCTTTTCTGAAGGGACGATGCTTGGGGGGCAGCCCAAAACTTATCGTCATCGTCTTTGTAATCAATATCATGATC
Usage	Name	Sequence
For TA-cloning	AAVS1_sgRNA_3to1_F	GAATTCCCAATACTTAGTGCTTCGATATCGATCGTTTGGGGGTACTTTTATCTGTCCCCTC
	AAVS1_sgRNA_3to1_R	GAATTCCCAATACTTAGTGCTTCGATATCGATCGTTTGGCCTAAGGATGGGGCTTTTC
	ACOX2_sgRNA_3to1_F	GAATTCCCAATACTTAGTGCTTCGATATCGATCGTTTGGAGAGTTTCTGCTGTTGTGTCTG
	ACOX2_sgRNA_3to1_R	GAATTCCCAATACTTAGTGCTTCGATATCGATCGTTTGGATCTAAATCTTCTGGTTCTTTTCCC
	ADAMTS16_sgRNA_3to1_F	GAATTCCCAATACTTAGTGCTTCGATATCGATCGTTTGGCCCCTAGCCCCTCG
	ADAMTS16_sgRNA_3to1_R	GAATTCCCAATACTTAGTGCTTCGATATCGATCGTTTGGCAACAGCATCCACAGC
	ARID1B_sgRNA_3to1_F	GAATTCCCAATACTTAGTGCTTCGATATCGATCGTTTGGGCATTCCGGCCATG
	ARID1B_sgRNA_3to1_R	GAATTCCCAATACTTAGTGCTTCGATATCGATCGTTTGGAGGTTCCTATGGCCCTCC
	ARRB1_sgRNA_3to1_F	GAATTCCCAATACTTAGTGCTTCGATATCGATCGTTTGGCGCCGCGGACCTC
	ARRB1_sgRNA_3to1_R	GAATTCCCAATACTTAGTGCTTCGATATCGATCGTTTGGCCCCGCCGGGCG
	ATP5B_sgRNA_3to1_F	GAATTCCCAATACTTAGTGCTTCGATATCGATCGTTTGGGTGGCAAAAGCTGATAAGC
	ATP5B_sgRNA_3to1_R	GAATTCCCAATACTTAGTGCTTCGATATCGATCGTTTGGGGGGCAAGGAGAGAGAC
	C2orf78_sgRNA_3to1_F	GAATTCCCAATACTTAGTGCTTCGATATCGATCGTTTGGGCAGTGCCTACCTTTACCAAC
	C2orf78_sgRNA_3to1_R	GAATTCCCAATACTTAGTGCTTCGATATCGATCGTTTGGAGCTGAAGTACAGATATGGCTCTG
	C8orf86_sgRNA_3to1_F	GAATTCCCAATACTTAGTGCTTCGATATCGATCGTTTGGCTGAATTAGAAACCCTGGGG
	C8orf86_sgRNA_3to1_R	GAATTCCCAATACTTAGTGCTTCGATATCGATCGTTTGGTTAAACTTCAGCACACACCAGAATC
	CCRL2_sgRNA_3to1_F	GAATTCCCAATACTTAGTGCTTCGATATCGATCGTTTGGAGTGGACAGGAAAAATGC
	CCRL2_sgRNA_3to1_R	GAATTCCCAATACTTAGTGCTTCGATATCGATCGTTTGGTTTTCAAGCTTGTTTTTGCC
	CD40LG_sgRNA_3to1_F	GAATTCCCAATACTTAGTGCTTCGATATCGATCGTTTGGAGATGCAACACAGGAGAAAGATC
	CD40LG_sgRNA_3to1_R	GAATTCCCAATACTTAGTGCTTCGATATCGATCGTTTGGACCTTCACAAAGCCTTCAAAC
	CHRNA7_sgRNA_3to1_F	GAATTCCCAATACTTAGTGCTTCGATATCGATCGTTTGGCAGAGGAAGCTTTACAAGGAG
	CHRNA7_sgRNA_3to1_R	GAATTCCCAATACTTAGTGCTTCGATATCGATCGTTTGGGTGAGTGGTTGCGAGTC
	CLK3_sgRNA_3to1_F	GAATTCCCAATACTTAGTGCTTCGATATCGATCGTTTGGGGGCCTCACCCTTACC
	CLK3_sgRNA_3to1_R	GAATTCCCAATACTTAGTGCTTCGATATCGATCGTTTGGAGAACATCCTGTTTGTGAATTCTG
	CLRN2_sgRNA_3to1_F	GAATTCCCAATACTTAGTGCTTCGATATCGATCGTTTGGTTCTTAACATGATCCAGGTCCC
	CLRN2_sgRNA_3to1_R	GAATTCCCAATACTTAGTGCTTCGATATCGATCGTTTGGCTTACCTGCCAGGACATTC
	CYP2C19_sgRNA_3to1_F	GAATTCCCAATACTTAGTGCTTCGATATCGATCGTTTGGTGTTCACTCTGTATTTTGGCC
	CYP2C19_sgRNA_3to1_R	GAATTCCCAATACTTAGTGCTTCGATATCGATCGTTTGGAAGATCAATCAGGGCTTCC
	CYTH3_sgRNA_3to1_F	GAATTCCCAATACTTAGTGCTTCGATATCGATCGTTTGGTTAGAAGAGAGAGAAGAACTTCTAGACATTC
	CYTH3_sgRNA_3to1_R	GAATTCCCAATACTTAGTGCTTCGATATCGATCGTTTGGTTTTTTTTTTTTACCTCAATGTCATCAATAAG
	DAAM1_sgRNA_3to1_F	GAATTCCCAATACTTAGTGCTTCGATATCGATCGTTTGGCCTACTAGAAATGTTTATTCAACATCAAC
	DAAM1_sgRNA_3to1_R	GAATTCCCAATACTTAGTGCTTCGATATCGATCGTTTGGTGATTGATGGTCGGAGAGC
	DBF4B_sgRNA_3to1_F	GAATTCCCAATACTTAGTGCTTCGATATCGATCGTTTGGCCAAAAGGCAGCCAC
	DBF4B_sgRNA_3to1_R	GAATTCCCAATACTTAGTGCTTCGATATCGATCGTTTGGTTACACAGCATACCTTTCCTACATG
	DSCR4_sgRNA_3to1_F	GAATTCCCAATACTTAGTGCTTCGATATCGATCGTTTGGCTGGCAGGCTGAAACTC
	DSCR4_sgRNA_3to1_R	GAATTCCCAATACTTAGTGCTTCGATATCGATCGTTTGGAAAACTGAATTTTCCTAGAGAAG
	EML2_sgRNA_3to1_F	GAATTCCCAATACTTAGTGCTTCGATATCGATCGTTTGGAAGCCTCTCTTCCCTGC
	EML2_sgRNA_3to1_R	GAATTCCCAATACTTAGTGCTTCGATATCGATCGTTTGGCCAGCACGTGTAAGGTG
	FAM98C_sgRNA_3to1_F	GAATTCCCAATACTTAGTGCTTCGATATCGATCGTTTGGCGCCAGGGGG
	FAM98C_sgRNA_3to1_R	GAATTCCCAATACTTAGTGCTTCGATATCGATCGTTTGGTCCTGGGCCACCG
	FBXO10_sgRNA_3to1_F	GAATTCCCAATACTTAGTGCTTCGATATCGATCGTTTGGGCGGCAGCTGTGTC
	FBXO10_sgRNA_3to1_R	GAATTCCCAATACTTAGTGCTTCGATATCGATCGTTTGGTCCAAGACTCAGGCTCCAC
	FOXF1_sgRNA_3to1_F	GAATTCCCAATACTTAGTGCTTCGATATCGATCGTTTGGCCCACCGGCGCC
	FOXF1_sgRNA_3to1_R	GAATTCCCAATACTTAGTGCTTCGATATCGATCGTTTGGGCGGACGCCG
	GLI4_sgRNA_3to1_F	GAATTCCCAATACTTAGTGCTTCGATATCGATCGTTTGGTCCCCTGGCTCCAG
	GLI4_sgRNA_3to1_R	GAATTCCCAATACTTAGTGCTTCGATATCGATCGTTTGGCTGCCGATCTCCACTTC
	GPSM1_sgRNA_3to1_F	GAATTCCCAATACTTAGTGCTTCGATATCGATCGTTTGGGCCTGCACCCTCTG
	GPSM1_sgRNA_3to1_R	GAATTCCCAATACTTAGTGCTTCGATATCGATCGTTTGGTGCCCGCCACCTG
	ID1_sgRNA_3to1_F	GAATTCCCAATACTTAGTGCTTCGATATCGATCGTTTGGGGGCGCTGATCTCG
	ID1_sgRNA_3to1_R	GAATTCCCAATACTTAGTGCTTCGATATCGATCGTTTGGATCCGAAGTTGGAACCCC
	KBTBD2_sgRNA_3to1_F	GAATTCCCAATACTTAGTGCTTCGATATCGATCGTTTGGAACTTTGTTTTCTTCATCTCCCC
	KBTBD2_sgRNA_3to1_R	GAATTCCCAATACTTAGTGCTTCGATATCGATCGTTTGGCAGGTGTACATGGGTTTG
	KIAA0100_sgRNA_3to1_F	GAATTCCCAATACTTAGTGCTTCGATATCGATCGTTTGGCCACCAAGTGGTGTCAG
	KIAA0100_sgRNA_3to1_R	GAATTCCCAATACTTAGTGCTTCGATATCGATCGTTTGGACTGACATTCTGGATCCAAAAAAAG
	KLRC3_sgRNA_3to1_F	GAATTCCCAATACTTAGTGCTTCGATATCGATCGTTTGGGGACAATGCAAATGATTCCTAG
	KLRC3_sgRNA_3to1_R	GAATTCCCAATACTTAGTGCTTCGATATCGATCGTTTGGCTCTATTTCTCTCCCTGCAGG
	LDB3_sgRNA_3to1_F	GAATTCCCAATACTTAGTGCTTCGATATCGATCGTTTGGTGGGCTTCCAGGTGG
	LDB3_sgRNA_3to1_R	GAATTCCCAATACTTAGTGCTTCGATATCGATCGTTTGGCAGTCCCAGCTCAGCC
	LGR6_sgRNA_3to1_F	GAATTCCCAATACTTAGTGCTTCGATATCGATCGTTTGGGGGGCTCCGGG
	LGR6_sgRNA_3to1_R	GAATTCCCAATACTTAGTGCTTCGATATCGATCGTTTGGGCCCCGGGCCGG
	LHFP_sgRNA_3to1_F	GAATTCCCAATACTTAGTGCTTCGATATCGATCGTTTGGCTTACCCAGGTCAAACTGG
	LHFP_sgRNA_3to1_R	GAATTCCCAATACTTAGTGCTTCGATATCGATCGTTTGGCCCTCTACCCCTTGGG
	MIA2_sgRNA_3to1_F	GAATTCCCAATACTTAGTGCTTCGATATCGATCGTTTGGTGTTTTAGCATGGCAAAATTTG
	MIA2_sgRNA_3to1_R	GAATTCCCAATACTTAGTGCTTCGATATCGATCGTTTGGTTTGTACTCTCCAGACACTTTGTCAG
	MS4A3_sgRNA_3to1_F	GAATTCCCAATACTTAGTGCTTCGATATCGATCGTTTGGCTTACCCATGTTCTTGTGG
	MS4A3_sgRNA_3to1_R	GAATTCCCAATACTTAGTGCTTCGATATCGATCGTTTGGCTTCCTATTTTCAAACAGTTCTGTAGTTC
	NDP_sgRNA_3to1_F	GAATTCCCAATACTTAGTGCTTCGATATCGATCGTTTGGACACACAGCAGCGGG
	NDP_sgRNA_3to1_R	GAATTCCCAATACTTAGTGCTTCGATATCGATCGTTTGGATGCGACTCACTGCCAC
	PDX1_sgRNA_3to1_F	GAATTCCCAATACTTAGTGCTTCGATATCGATCGTTTGGGCCGAGGCGCGAC
	PDX1_sgRNA_3to1_R	GAATTCCCAATACTTAGTGCTTCGATATCGATCGTTTGGTGCCCCCGTTGC
	PQLC1_sgRNA_3to1_F	GAATTCCCAATACTTAGTGCTTCGATATCGATCGTTTGGACCTGTAAAGGAGCGGC
	PQLC1_sgRNA_3to1_R	GAATTCCCAATACTTAGTGCTTCGATATCGATCGTTTGGCCATGCTGCTGATGC
	PRR3_sgRNA_3to1_F	GAATTCCCAATACTTAGTGCTTCGATATCGATCGTTTGGTGAGTCTCCCACCTCCTC
	PRR3_sgRNA_3to1_R	GAATTCCCAATACTTAGTGCTTCGATATCGATCGTTTGGACCACGACCATATGGGC
	PTPN1_sgRNA_3to1_F	GAATTCCCAATACTTAGTGCTTCGATATCGATCGTTTGGGTTGATATAGTCATTATCTTCTTGATGTAG
	PTPN1_sgRNA_3to1_R	GAATTCCCAATACTTAGTGCTTCGATATCGATCGTTTGGTTAACCTCTGAGTTCTGGTTTGTC
	RAPGEF3_sgRNA_3to1_F	GAATTCCCAATACTTAGTGCTTCGATATCGATCGTTTGGGTACGGGGCAGGG
	RAPGEF3_sgRNA_3to1_R	GAATTCCCAATACTTAGTGCTTCGATATCGATCGTTTGGTTGAGGAGCTGCTGCAC
	RHDBL1_sgRNA_3to1_F	GAATTCCCAATACTTAGTGCTTCGATATCGATCGTTTGGTCCAGCGGCCCG
	RHDBL1_sgRNA_3to1_R	GAATTCCCAATACTTAGTGCTTCGATATCGATCGTTTGGATCAGCAGCAAGCGC
	RPL11_sgRNA_3to1_F	GAATTCCCAATACTTAGTGCTTCGATATCGATCGTTTGGTTTATTGCTCTTTTGGATAGAAACG
	RPL11_sgRNA_3to1_R	GAATTCCCAATACTTAGTGCTTCGATATCGATCGTTTGGTTAAATCTCTTCTCTTTCAGTATGATGGG
	RTN4R_sgRNA_3to1_F	GAATTCCCAATACTTAGTGCTTCGATATCGATCGTTTGGTTGATGTGCCGTGGG
	RTN4R_sgRNA_3to1_R	GAATTCCCAATACTTAGTGCTTCGATATCGATCGTTTGGTCGGCAGGCAATGC
	SERPINB5_sgRNA_3to1_F	GAATTCCCAATACTTAGTGCTTCGATATCGATCGTTTGGCCTTTTCAAAATAAGCATCTCAG
	SERPINB5_sgRNA_3to1_R	GAATTCCCAATACTTAGTGCTTCGATATCGATCGTTTGGACCTTCTCCAAGCCTGTG
	SLC25A46_sgRNA_3to1_F	GAATTCCCAATACTTAGTGCTTCGATATCGATCGTTTGGGTATACTGATAAATTTGTTTTAATTTC
	SLC25A46_sgRNA_3to1_R	GAATTCCCAATACTTAGTGCTTCGATATCGATCGTTTGGTCAATCAGACTTGCTGAATAAAAAGG
	SLC5A9_sgRNA_3to1_F	GAATTCCCAATACTTAGTGCTTCGATATCGATCGTTTGGAGAAACCAGGCCAGCTTC
	SLC5A9_sgRNA_3to1_R	GAATTCCCAATACTTAGTGCTTCGATATCGATCGTTTGGGGCCTGGCTGGG
	TIGD2_sgRNA_3to1_F	GAATTCCCAATACTTAGTGCTTCGATATCGATCGTTTGGCTAAAATATTAGACACTTAAAATGTTGGGG
	TIGD2_sgRNA_3to1_R	GAATTCCCAATACTTAGTGCTTCGATATCGATCGTTTGGTTAATAATGTCAAGCTTGTCCTTAATTGTC
	WDR92_sgRNA_3to1_F	GAATTCCCAATACTTAGTGCTTCGATATCGATCGTTTGGGAGATATTTAGCTACTGGAGATTTTGG
	WDR92_sgRNA_3to1_R	GAATTCCCAATACTTAGTGCTTCGATATCGATCGTTTGGTCTCATCTGTCTGAATACTGACTAAATCATC
	WFDC2_sgRNA_3to1_F	GAATTCCCAATACTTAGTGCTTCGATATCGATCGTTTGGGGGCAGAGAGCAGAAG
	WFDC2_sgRNA_3to1_R	GAATTCCCAATACTTAGTGCTTCGATATCGATCGTTTGGAAGAGTGCGTCTCGGAC
	ZBED4_sgRNA_3to1_F	GAATTCCCAATACTTAGTGCTTCGATATCGATCGTTTGGAAGGCGTCCTGGCC
	ZBED4_sgRNA_3to1_R	GAATTCCCAATACTTAGTGCTTCGATATCGATCGTTTGGAGCTTTTCTGAAGGGACG

### Sheet: primer for amplicon sequencing
No.	Sample Name	Forward Primer（5'->3'）	Reverse Primer（5'->3'）
1	CCRL2-A	gcatacaggagagggttgatgcagc	ccagctgatgagacattctggaagc
2	CCRL2-B	gcatacaggagagggttgatgcagc	ccagctgatgagacattctggaagc
3	CCRL2-C	gcatacaggagagggttgatgcagc	ccagctgatgagacattctggaagc
4	CCRL2-D	gcatacaggagagggttgatgcagc	ccagctgatgagacattctggaagc
5	CLK3-A	tcggatgctggtgttcttcactgac	gtgtgaggacctctggcagttgc
6	CLK3-B	tcggatgctggtgttcttcactgac	gtgtgaggacctctggcagttgc
7	CLK3-C	tcggatgctggtgttcttcactgac	gtgtgaggacctctggcagttgc
8	CLK3-D	tcggatgctggtgttcttcactgac	gtgtgaggacctctggcagttgc
9	CYTH3-A	tacccacctcaaccttgctggatg	TTTCACTCTGTCTCTTTGTGTAGTTCTTATATGCAC
10	CYTH3-B	tacccacctcaaccttgctggatg	TTTCACTCTGTCTCTTTGTGTAGTTCTTATATGCAC
11	CYTH3-C	tacccacctcaaccttgctggatg	TTTCACTCTGTCTCTTTGTGTAGTTCTTATATGCAC
12	CYTH3-D	tacccacctcaaccttgctggatg	TTTCACTCTGTCTCTTTGTGTAGTTCTTATATGCAC
13	DBF4B-A	tttctgagcaaagaagtaagttacatcgtgtcc	cagagctatgataaaatattctcagtccctgaattc
14	DBF4B-B	tttctgagcaaagaagtaagttacatcgtgtcc	cagagctatgataaaatattctcagtccctgaattc
15	DBF4B-C	tttctgagcaaagaagtaagttacatcgtgtcc	cagagctatgataaaatattctcagtccctgaattc
16	DBF4B-D	tttctgagcaaagaagtaagttacatcgtgtcc	cagagctatgataaaatattctcagtccctgaattc
17	EML2-A	cagatatggtcaccatcgccacg	gtgaaaaggtgcgggcacttg
18	EML2-B	cagatatggtcaccatcgccacg	gtgaaaaggtgcgggcacttg
19	EML2-C	cagatatggtcaccatcgccacg	gtgaaaaggtgcgggcacttg
20	EML2-D	cagatatggtcaccatcgccacg	gtgaaaaggtgcgggcacttg
21	FBXO10-A	catgatcttagcctacttgcaccttccc	actgcccaggctgtcaaactcac
22	FBXO10-B	catgatcttagcctacttgcaccttccc	actgcccaggctgtcaaactcac
23	FBXO10-C	catgatcttagcctacttgcaccttccc	actgcccaggctgtcaaactcac
24	FBXO10-D	catgatcttagcctacttgcaccttccc	actgcccaggctgtcaaactcac
25	MS4A3-A	ACCATCTGAACACGTTAAGAAAACTAATATTTTGTG	taggatgtgaatttaaaagggaggtttgtatgac
26	MS4A3-B	ACCATCTGAACACGTTAAGAAAACTAATATTTTGTG	taggatgtgaatttaaaagggaggtttgtatgac
27	MS4A3-C	ACCATCTGAACACGTTAAGAAAACTAATATTTTGTG	taggatgtgaatttaaaagggaggtttgtatgac
28	MS4A3-D	ACCATCTGAACACGTTAAGAAAACTAATATTTTGTG	taggatgtgaatttaaaagggaggtttgtatgac
29	NDP-A	tgcatccttttttgccttaactcttttcttg	agatggtgctcctggccagg
30	NDP-B	tgcatccttttttgccttaactcttttcttg	agatggtgctcctggccagg
31	NDP-C	tgcatccttttttgccttaactcttttcttg	agatggtgctcctggccagg
32	NDP-D	tgcatccttttttgccttaactcttttcttg	agatggtgctcctggccagg
33	PDX1-A	caagatctggttccaaaaccgcc	tcctcctcggcgagtggttg
34	PDX1-B	caagatctggttccaaaaccgcc	tcctcctcggcgagtggttg
35	PDX1-C	caagatctggttccaaaaccgcc	tcctcctcggcgagtggttg
36	PDX1-D	caagatctggttccaaaaccgcc	tcctcctcggcgagtggttg
37	SLC5A9-A	TTGATTTCCTCATCTGTGAAATGGATTCTC	gtcctcgctccagattcattcagatc
38	SLC5A9-B	TTGATTTCCTCATCTGTGAAATGGATTCTC	gtcctcgctccagattcattcagatc
39	SLC5A9-C	TTGATTTCCTCATCTGTGAAATGGATTCTC	gtcctcgctccagattcattcagatc
40	SLC5A9-D	TTGATTTCCTCATCTGTGAAATGGATTCTC	gtcctcgctccagattcattcagatc
41	ID1-A	gccaggtacccgcaaggatg	acatgaacggctgttactcacgcc
42	ID1-B	gccaggtacccgcaaggatg	acatgaacggctgttactcacgcc
43	ID1-C	gccaggtacccgcaaggatg	acatgaacggctgttactcacgcc
44	ID1-D	gccaggtacccgcaaggatg	acatgaacggctgttactcacgcc
45	AAVS1-A	caggggtccgagagctcagctag	agagagatggctccaggaaatggg
46	AAVS1-B	caggggtccgagagctcagctag	agagagatggctccaggaaatggg
47	AAVS1-C	caggggtccgagagctcagctag	agagagatggctccaggaaatggg
48	AAVS1-D	caggggtccgagagctcagctag	agagagatggctccaggaaatggg
49	ATP5B-A	ttacatgatgcagaaagttgatatccctccgcttc	aaccaagagaatcagacaaattctgaggggtgtac
50	ATP5B-B	ttacatgatgcagaaagttgatatccctccgcttc	aaccaagagaatcagacaaattctgaggggtgtac
51	ATP5B-C	ttacatgatgcagaaagttgatatccctccgcttc	aaccaagagaatcagacaaattctgaggggtgtac
52	ATP5B-D	ttacatgatgcagaaagttgatatccctccgcttc	aaccaagagaatcagacaaattctgaggggtgtac
53	RPL11-A	ggggtagatggaaggggaggaatatggc	gccaggatcctttcacagaacacacaacag
54	RPL11-B	ggggtagatggaaggggaggaatatggc	gccaggatcctttcacagaacacacaacag
55	RPL11-C	ggggtagatggaaggggaggaatatggc	gccaggatcctttcacagaacacacaacag
56	RPL11-D	ggggtagatggaaggggaggaatatggc	gccaggatcctttcacagaacacacaacag
57	ACOX2-A	cagacagcaggtacctcaggcagg	tgggatttttaaaggattatcaatggcctc
58	ACOX2-B	cagacagcaggtacctcaggcagg	tgggatttttaaaggattatcaatggcctc
59	ACOX2-C	cagacagcaggtacctcaggcagg	tgggatttttaaaggattatcaatggcctc
60	ACOX2-D	cagacagcaggtacctcaggcagg	tgggatttttaaaggattatcaatggcctc
61	ADAMTS16-A	ggagtcgctgtggggaatcctc	gtcccatggcgcacgcag
62	ADAMTS16-B	ggagtcgctgtggggaatcctc	gtcccatggcgcacgcag
63	ADAMTS16-C	ggagtcgctgtggggaatcctc	gtcccatggcgcacgcag
64	ADAMTS16-D	ggagtcgctgtggggaatcctc	gtcccatggcgcacgcag
65	ARID1B-A	gcagaaaatccgtgcaatgcc	ccgacttcttttatgtcttcacagggc
66	ARID1B-B	gcagaaaatccgtgcaatgcc	ccgacttcttttatgtcttcacagggc
67	ARID1B-C	gcagaaaatccgtgcaatgcc	ccgacttcttttatgtcttcacagggc
68	ARID1B-D	gcagaaaatccgtgcaatgcc	ccgacttcttttatgtcttcacagggc
69	ARRB1-A	gcggaggaggcggagcag	gccctcgccctttgggtc
70	ARRB1-B	gcggaggaggcggagcag	gccctcgccctttgggtc
71	ARRB1-C	gcggaggaggcggagcag	gccctcgccctttgggtc
72	ARRB1-D	gcggaggaggcggagcag	gccctcgccctttgggtc
73	C2orf78-A	cctgtggtgagcaatgcagctttc	ctgtcatagacatggaagagacagctgtg
74	C2orf78-B	cctgtggtgagcaatgcagctttc	ctgtcatagacatggaagagacagctgtg
75	C2orf78-C	cctgtggtgagcaatgcagctttc	ctgtcatagacatggaagagacagctgtg
76	C2orf78-D	cctgtggtgagcaatgcagctttc	ctgtcatagacatggaagagacagctgtg
77	C8orf86-A	aactctttcctgtctcaagcctccg	aaacccaggccatctcacaaacg
78	C8orf86-B	aactctttcctgtctcaagcctccg	aaacccaggccatctcacaaacg
79	C8orf86-C	aactctttcctgtctcaagcctccg	aaacccaggccatctcacaaacg
80	C8orf86-D	aactctttcctgtctcaagcctccg	aaacccaggccatctcacaaacg
81	CD40LG-A	tgtagaggcagatatcattagctgtattctccttc	atatgtgtgtgtgtgtctgtgtgtctgtgtc
82	CD40LG-B	tgtagaggcagatatcattagctgtattctccttc	atatgtgtgtgtgtgtctgtgtgtctgtgtc
83	CD40LG-C	tgtagaggcagatatcattagctgtattctccttc	atatgtgtgtgtgtgtctgtgtgtctgtgtc
84	CD40LG-D	tgtagaggcagatatcattagctgtattctccttc	atatgtgtgtgtgtgtctgtgtgtctgtgtc
85	CHRNA7-A	tgcgggggctgcttgtctg	cgcccgacgctgtctaaaaagc
86	CHRNA7-B	tgcgggggctgcttgtctg	cgcccgacgctgtctaaaaagc
87	CHRNA7-C	tgcgggggctgcttgtctg	cgcccgacgctgtctaaaaagc
88	CHRNA7-D	tgcgggggctgcttgtctg	cgcccgacgctgtctaaaaagc
89	CLRN2-A	tggctgtgtcttgtctccccagtc	gaaggtcttagacccaggaaggtcaagg
90	CLRN2-B	tggctgtgtcttgtctccccagtc	gaaggtcttagacccaggaaggtcaagg
91	CLRN2-C	tggctgtgtcttgtctccccagtc	gaaggtcttagacccaggaaggtcaagg
92	CLRN2-D	tggctgtgtcttgtctccccagtc	gaaggtcttagacccaggaaggtcaagg
93	CYP2C19-A	gccatctgagtggcaagtataataatcatcatc	ctgttagctctttcagccagtgggaaatg
94	CYP2C19-B	gccatctgagtggcaagtataataatcatcatc	ctgttagctctttcagccagtgggaaatg
95	CYP2C19-C	gccatctgagtggcaagtataataatcatcatc	ctgttagctctttcagccagtgggaaatg
96	CYP2C19-D	gccatctgagtggcaagtataataatcatcatc	ctgttagctctttcagccagtgggaaatg
97	DAAM1-A	tccagctctgatatgttccactagggaaag	tccctgttggactttgatggatttc
98	DAAM1-B	tccagctctgatatgttccactagggaaag	tccctgttggactttgatggatttc
99	DAAM1-C	tccagctctgatatgttccactagggaaag	tccctgttggactttgatggatttc
100	DAAM1-D	tccagctctgatatgttccactagggaaag	tccctgttggactttgatggatttc
101	DSCR4-A	agataaacaatcatgttaagagcctgtataagccag	tttgtagatgtagttaacatctacaatcagttggc
102	DSCR4-B	agataaacaatcatgttaagagcctgtataagccag	tttgtagatgtagttaacatctacaatcagttggc
103	DSCR4-C	agataaacaatcatgttaagagcctgtataagccag	tttgtagatgtagttaacatctacaatcagttggc
104	DSCR4-D	agataaacaatcatgttaagagcctgtataagccag	tttgtagatgtagttaacatctacaatcagttggc
105	FAM9C-A	GTTCCTACAACCCCGACAGGTTAGC	agggggcagacctggccttc
106	FAM9C-B	GTTCCTACAACCCCGACAGGTTAGC	agggggcagacctggccttc
107	FAM9C-C	GTTCCTACAACCCCGACAGGTTAGC	agggggcagacctggccttc
108	FAM9C-D	GTTCCTACAACCCCGACAGGTTAGC	agggggcagacctggccttc
109	FOXF1-A	cggcggccactcgtacatg	tccccactcaccttgcagctc
110	FOXF1-B	cggcggccactcgtacatg	tccccactcaccttgcagctc
111	FOXF1-C	cggcggccactcgtacatg	tccccactcaccttgcagctc
112	FOXF1-D	cggcggccactcgtacatg	tccccactcaccttgcagctc
113	GLI4-A	cgtggctagagaagcccaagcag	acagaggtgggcattgtgaggag
114	GLI4-B	cgtggctagagaagcccaagcag	acagaggtgggcattgtgaggag
115	GLI4-C	cgtggctagagaagcccaagcag	acagaggtgggcattgtgaggag
116	GLI4-D	cgtggctagagaagcccaagcag	acagaggtgggcattgtgaggag
117	GPSM1-A	gaccggcgtccaggagtgg	aaccaccgctgctgaccagc
118	GPSM1-B	gaccggcgtccaggagtgg	aaccaccgctgctgaccagc
119	GPSM1-C	gaccggcgtccaggagtgg	aaccaccgctgctgaccagc
120	GPSM1-D	gaccggcgtccaggagtgg	aaccaccgctgctgaccagc
121	KBTBD2-A	atatatgcttacctgtaggaagcaagctgtttc	ggggacagagcaagaccctgtctc
122	KBTBD2-B	atatatgcttacctgtaggaagcaagctgtttc	ggggacagagcaagaccctgtctc
123	KBTBD2-C	atatatgcttacctgtaggaagcaagctgtttc	ggggacagagcaagaccctgtctc
124	KBTBD2-D	atatatgcttacctgtaggaagcaagctgtttc	ggggacagagcaagaccctgtctc
125	KIAA0100-A	ccttttgcaaggctttgaaagaccag	ggctgggattaactagaaaagccaccag
126	KIAA0100-B	ccttttgcaaggctttgaaagaccag	ggctgggattaactagaaaagccaccag
127	KIAA0100-C	ccttttgcaaggctttgaaagaccag	ggctgggattaactagaaaagccaccag
128	KIAA0100-D	ccttttgcaaggctttgaaagaccag	ggctgggattaactagaaaagccaccag
129	KLRC3-A	ttcttcaacagtatgaaatattttgaggcacttc	agattactagagtagatgtagatttagcggccagag
130	KLRC3-B	ttcttcaacagtatgaaatattttgaggcacttc	agattactagagtagatgtagatttagcggccagag
131	KLRC3-C	ttcttcaacagtatgaaatattttgaggcacttc	agattactagagtagatgtagatttagcggccagag
132	KLRC3-D	ttcttcaacagtatgaaatattttgaggcacttc	agattactagagtagatgtagatttagcggccagag
133	LDB3-A	tgggacaatccctcttttggcc	gacggcttctgttgaatactcccg
134	LDB3-B	tgggacaatccctcttttggcc	gacggcttctgttgaatactcccg
135	LDB3-C	tgggacaatccctcttttggcc	gacggcttctgttgaatactcccg
136	LDB3-D	tgggacaatccctcttttggcc	gacggcttctgttgaatactcccg
137	LGR6-A	tctgactgcaccgtcccgg	agctcagagcagtcggcagacag
138	LGR6-B	tctgactgcaccgtcccgg	agctcagagcagtcggcagacag
139	LGR6-C	tctgactgcaccgtcccgg	agctcagagcagtcggcagacag
140	LGR6-D	tctgactgcaccgtcccgg	agctcagagcagtcggcagacag
141	LHFP-A	tgttacacgtgactactggctgtaatacccag	cagacgctatggtcttgttatattgctaaatattg
142	LHFP-B	tgttacacgtgactactggctgtaatacccag	cagacgctatggtcttgttatattgctaaatattg
143	LHFP-C	tgttacacgtgactactggctgtaatacccag	cagacgctatggtcttgttatattgctaaatattg
144	LHFP-D	tgttacacgtgactactggctgtaatacccag	cagacgctatggtcttgttatattgctaaatattg
145	MIA2-A	tgtctctcaagttaaaccaacaagccgatag	tttaggaggagaagaagcggggg
146	MIA2-B	tgtctctcaagttaaaccaacaagccgatag	tttaggaggagaagaagcggggg
147	MIA2-C	tgtctctcaagttaaaccaacaagccgatag	tttaggaggagaagaagcggggg
148	MIA2-D	tgtctctcaagttaaaccaacaagccgatag	tttaggaggagaagaagcggggg
149	PQLC1-A	aaacactatcagctggagataacagcaccac	ggactgggagaagtggcatggg
150	PQLC1-B	aaacactatcagctggagataacagcaccac	ggactgggagaagtggcatggg
151	PQLC1-C	aaacactatcagctggagataacagcaccac	ggactgggagaagtggcatggg
152	PQLC1-D	aaacactatcagctggagataacagcaccac	ggactgggagaagtggcatggg
153	PRR3-A	ttaatcacggtttatcaggattcagctgc	gggcaggtattcttgataagagaccagc
154	PRR3-B	ttaatcacggtttatcaggattcagctgc	gggcaggtattcttgataagagaccagc
155	PRR3-C	ttaatcacggtttatcaggattcagctgc	gggcaggtattcttgataagagaccagc
156	PRR3-D	ttaatcacggtttatcaggattcagctgc	gggcaggtattcttgataagagaccagc
157	PTPN1-A	ttatttgaggtgtggataacagcactctcaaac	cccatactgatgactaatctcaactaaaacaggg
158	PTPN1-B	ttatttgaggtgtggataacagcactctcaaac	cccatactgatgactaatctcaactaaaacaggg
159	PTPN1-C	ttatttgaggtgtggataacagcactctcaaac	cccatactgatgactaatctcaactaaaacaggg
160	PTPN1-D	ttatttgaggtgtggataacagcactctcaaac	cccatactgatgactaatctcaactaaaacaggg
161	RAPGEF3-A	AGAGAGGCGGAAGGATTTTCAGACAG	tgggtggagtggctccctg
162	RAPGEF3-B	AGAGAGGCGGAAGGATTTTCAGACAG	tgggtggagtggctccctg
163	RAPGEF3-C	AGAGAGGCGGAAGGATTTTCAGACAG	tgggtggagtggctccctg
164	RAPGEF3-D	AGAGAGGCGGAAGGATTTTCAGACAG	tgggtggagtggctccctg
165	RHDBL-A	aggggcacggtgtcctgg	cagctgcggtgacggtagaagtacc
166	RHDBL-B	aggggcacggtgtcctgg	cagctgcggtgacggtagaagtacc
167	RHDBL-C	aggggcacggtgtcctgg	cagctgcggtgacggtagaagtacc
168	RHDBL-D	aggggcacggtgtcctgg	cagctgcggtgacggtagaagtacc
169	RTN4R-A	ggttcttgcgtgaacagcctgg	accggcccttaccatcccatc
170	RTN4R-B	ggttcttgcgtgaacagcctgg	accggcccttaccatcccatc
171	RTN4R-C	ggttcttgcgtgaacagcctgg	accggcccttaccatcccatc
172	RTN4R-D	ggttcttgcgtgaacagcctgg	accggcccttaccatcccatc
173	SERPINB5-A	attgaaaagtaagcagtccaaattttcccttttac	gaggtgactgagccagtggcaataag
174	SERPINB5-B	attgaaaagtaagcagtccaaattttcccttttac	gaggtgactgagccagtggcaataag
175	SERPINB5-C	attgaaaagtaagcagtccaaattttcccttttac	gaggtgactgagccagtggcaataag
176	SERPINB5-D	attgaaaagtaagcagtccaaattttcccttttac	gaggtgactgagccagtggcaataag
177	TIGD2-A	gtagaccttgtcaggaaattggtcactatcc	aggatctgaactgtttgcatagtttataatcctttc
178	TIGD2-B	gtagaccttgtcaggaaattggtcactatcc	aggatctgaactgtttgcatagtttataatcctttc
179	TIGD2-C	gtagaccttgtcaggaaattggtcactatcc	aggatctgaactgtttgcatagtttataatcctttc
180	TIGD2-D	gtagaccttgtcaggaaattggtcactatcc	aggatctgaactgtttgcatagtttataatcctttc
181	WDR92-A	caaacctattaaatgtggaacatttggtgc	ACTGCGTGTGTGAAAATAAGCATTGATAATATTATC
182	WDR92-B	caaacctattaaatgtggaacatttggtgc	ACTGCGTGTGTGAAAATAAGCATTGATAATATTATC
183	WDR92-C	caaacctattaaatgtggaacatttggtgc	ACTGCGTGTGTGAAAATAAGCATTGATAATATTATC
184	WDR92-D	caaacctattaaatgtggaacatttggtgc	ACTGCGTGTGTGAAAATAAGCATTGATAATATTATC
185	WFDC2-A	gccttgactttcccggggg	ggaggtgggcatcctctggg
186	WFDC2-B	gccttgactttcccggggg	ggaggtgggcatcctctggg
187	WFDC2-C	gccttgactttcccggggg	ggaggtgggcatcctctggg
188	WFDC2-D	gccttgactttcccggggg	ggaggtgggcatcctctggg
189	ZBED4-A	gtcacttgtggccaaggtgaagaag	ccgtcgtgagtttcaatactgaaagtatattaagg
190	ZBED4-B	gtcacttgtggccaaggtgaagaag	ccgtcgtgagtttcaatactgaaagtatattaagg
191	ZBED4-C	gtcacttgtggccaaggtgaagaag	ccgtcgtgagtttcaatactgaaagtatattaagg
192	ZBED4-D	gtcacttgtggccaaggtgaagaag	ccgtcgtgagtttcaatactgaaagtatattaagg
193	ATP5BSN-A	ttacatgatgcagaaagttgatatccctccgcttc	aaccaagagaatcagacaaattctgaggggtgtac
194	ATP5BSN-B	ttacatgatgcagaaagttgatatccctccgcttc	aaccaagagaatcagacaaattctgaggggtgtac
195	ATP5BSN-C	ttacatgatgcagaaagttgatatccctccgcttc	aaccaagagaatcagacaaattctgaggggtgtac
196	ATP5BSN-D	ttacatgatgcagaaagttgatatccctccgcttc	aaccaagagaatcagacaaattctgaggggtgtac
197	RPL11SN-A	ggggtagatggaaggggaggaatatggc	gccaggatcctttcacagaacacacaacag
198	RPL11SN-B	ggggtagatggaaggggaggaatatggc	gccaggatcctttcacagaacacacaacag
199	RPL11SN-C	ggggtagatggaaggggaggaatatggc	gccaggatcctttcacagaacacacaacag
200	RPL11SN-D	ggggtagatggaaggggaggaatatggc	gccaggatcctttcacagaacacacaacag
