## Supplementary Table 6 for "Detailed profiling with MaChIAto reveals various genomic and epigenomic features affecting the efficacy of knock-out, short homology-based knock-in and Prime Editing"

### Sheet: Sheet1
	Environment name	Output of `conda list --export`
	MaChIAto_env	argparse=1.4.0=pypi_0
		biopython=1.77=pypi_0
		ca-certificates=2020.1.1=0
		certifi=2020.6.20=py38_0
		cycler=0.10.0=pypi_0
		datetime=4.3=pypi_0
		decorator=4.4.2=pypi_0
		gpy=1.9.9=pypi_0
		gpyopt=1.2.6=pypi_0
		kiwisolver=1.2.0=pypi_0
		libcxx=10.0.0=1
		libedit=3.1.20191231=haf1e3a3_0
		libffi=3.3=h0a44026_1
		matplotlib=3.2.2=pypi_0
		ncurses=6.2=h0a44026_1
		numpy=1.19.0=pypi_0
		openssl=1.1.1g=h1de35cc_0
		pandas=1.0.5=pypi_0
		paramz=0.9.5=pypi_0
		pip=20.1.1=py38_1
		pyparsing=2.4.7=pypi_0
		python=3.8.3=h26836e1_1
		python-dateutil=2.8.1=pypi_0
		pytz=2020.1=pypi_0
		readline=8.0=h1de35cc_0
		regex=2020.6.8=pypi_0
		scipy=1.5.0=pypi_0
		setuptools=47.3.1=py38_0
		six=1.15.0=pypi_0
		sqlite=3.32.3=hffcf06c_0
		tk=8.6.10=hb0a8c7a_0
		tqdm=4.46.1=pypi_0
		wheel=0.34.2=py38_0
		xz=5.2.5=h1de35cc_0
		zlib=1.2.11=h1de35cc_3
		zope-interface=5.1.0=pypi_0
	MaChIAto_Analyzer_env	ca-certificates=2020.1.1=0
		certifi=2020.4.5.1=py38_0
		emboss=6.6.0=h6debe1e_0
		expat=2.2.6=h0a44026_0
		fontconfig=2.13.0=h5d5b041_1
		freetype=2.9.1=hb4e5f40_0
		giflib=5.1.4=h1de35cc_1
		icu=58.2=h0a44026_3
		jpeg=9b=he5867d9_2
		libcxx=10.0.0=1
		libedit=3.1.20181209=hb402a30_0
		libffi=3.3=h0a44026_1
		libgd=2.2.5=h9bbc9bf_3
		libiconv=1.16=h1de35cc_0
		libpng=1.6.37=ha441bb4_0
		libtiff=4.1.0=hcb84e12_1
		libwebp=1.0.1=hd73b212_0
		libxml2=2.9.9=hf6e021a_1
		lz4-c=1.9.2=h0a44026_0
		ncurses=6.2=h0a44026_1
		numpy=1.18.5=pypi_0
		openssl=1.1.1g=h1de35cc_0
		pandas=1.0.4=pypi_0
		pip=20.1.1=pypi_0
		python=3.8.3=h26836e1_1
		python-dateutil=2.8.1=pypi_0
		pytz=2020.1=pypi_0
		readline=8.0=h1de35cc_0
		regex=2020.6.8=pypi_0
		setuptools=47.1.1=py38_0
		six=1.15.0=pypi_0
		sqlite=3.31.1=h5c1f38d_1
		tk=8.6.8=ha441bb4_0
		tqdm=4.46.1=pypi_0
		wget=1.20.1=h051b688_0
		wheel=0.34.2=py38_0
		xz=5.2.5=h1de35cc_0
		zlib=1.2.11=h1de35cc_3
		zstd=1.4.4=h1990bb4_3
	MaChIAto_Aligner_env	bwa=0.7.17=h2573ce8_7
		bzip2=1.0.8=h1de35cc_0
		ca-certificates=2020.1.1=0
		certifi=2020.4.5.1=py38_0
		curl=7.69.1=ha441bb4_0
		htslib=1.9=h3a161e8_7
		krb5=1.17.1=hddcf347_0
		libcurl=7.69.1=h051b688_0
		libcxx=10.0.0=1
		libdeflate=1.0=h1de35cc_1
		libedit=3.1.20181209=hb402a30_0
		libffi=3.2.1=1
		libssh2=1.9.0=ha12b0ac_1
		ncurses=6.1=h0a44026_1
		openssl=1.1.1g=h1de35cc_0
		perl=5.26.2=h4e221da_0
		pip=20.0.2=py38_3
		python=3.8.1=h359304d_1
		readline=7.0=h1de35cc_5
		samtools=1.9=h8aa4d43_12
		setuptools=47.1.1=py38_0
		sqlite=3.31.1=ha441bb4_0
		tk=8.6.8=ha441bb4_0
		wheel=0.34.2=py38_0
		xz=5.2.5=h1de35cc_0
		zlib=1.2.11=h1de35cc_3
	MaChIAto_Reviewer_env	bwa=0.7.17=h2573ce8_7
		bzip2=1.0.8=h1de35cc_0
		ca-certificates=2020.1.1=0
		certifi=2020.4.5.1=py38_0
		curl=7.69.1=ha441bb4_0
		htslib=1.9=h3a161e8_7
		krb5=1.17.1=hddcf347_0
		libcurl=7.69.1=h051b688_0
		libcxx=10.0.0=1
		libdeflate=1.0=h1de35cc_1
		libedit=3.1.20181209=hb402a30_0
		libffi=3.2.1=1
		libssh2=1.9.0=ha12b0ac_1
		ncurses=6.1=h0a44026_1
		openssl=1.1.1g=h1de35cc_0
		perl=5.26.2=h4e221da_0
		pip=20.0.2=py38_3
		python=3.8.1=h359304d_1
		readline=7.0=h1de35cc_5
		samtools=1.9=h8aa4d43_12
		setuptools=47.1.1=py38_0
		sqlite=3.31.1=ha441bb4_0
		tk=8.6.8=ha441bb4_0
		wheel=0.34.2=py38_0
		xz=5.2.5=h1de35cc_0
		zlib=1.2.11=h1de35cc_3
	bwa_map_env	bedtools=2.29.2=h37cfd92_0
		bwa=0.7.17=h2573ce8_7
		bzip2=1.0.8=h1de35cc_0
		ca-certificates=2020.6.24=0
		curl=7.69.1=ha441bb4_0
		htslib=1.9=h3a161e8_7
		krb5=1.17.1=hddcf347_0
		libcurl=7.69.1=h051b688_0
		libcxx=10.0.0=1
		libdeflate=1.0=h1de35cc_1
		libedit=3.1.20181209=hb402a30_0
		libssh2=1.9.0=ha12b0ac_1
		ncurses=6.1=h0a44026_1
		openssl=1.1.1g=h1de35cc_0
		perl=5.26.2=h4e221da_0
		samtools=1.9=h8aa4d43_12
		tk=8.6.10=hb0a8c7a_0
		wget=1.20.1=h051b688_0
		xz=5.2.5=h1de35cc_0
		zlib=1.2.11=h1de35cc_3
